# Tumor-intrinsic MHC-II activation in pancreatic ductal adenocarcinoma enhances immune response and treatment efficacy

**DOI:** 10.1101/2025.10.21.683745

**Authors:** Canping Chen, Kyle P. Gribbin, Xi Li, Tugba Y. Ozmen, Furkan Ozmen, Shamilene Sivagnanam, James Kim, Katie E. Blise, Xinxing Yang, Yi Zhang, Roselyn S. Dai, Dove Keith, Mara H. Sherman, Mu-Shui Dai, Lisa M. Coussens, Charles D. Lopez, Rosalie C. Sears, Gordon B. Mills, Katelyn T. Byrne, Zheng Xia

**Affiliations:** Department of Biomedical Engineering, Oregon Health & Science University, Portland, OR, USA; Department of Cell, Developmental and Cancer Biology, Oregon Health & Science University, Portland, OR, USA; Department of Obstetrics and Gynecology, Tongji Hospital, Tongji Medical College, Huazhong University of Science and Technology, Wuhan, China; Division of Oncological Sciences, Knight Cancer Institute, Oregon Health & Science University, Portland, OR, USA; Brenden-Colson Center for Pancreatic Care, Oregon Health & Science University, Portland, OR, USA; Department of Molecular and Medical Genetics, Oregon Health & Science University, Portland, OR, USA; Cancer Biology & Genetics Program, Memorial Sloan Kettering Cancer Center, New York, New York, USA; Knight Cancer Institute, Oregon Health & Science University, Portland, OR, USA; Department of Medicine, Division of Hematology and Medical Oncology, Oregon Health & Science University, Portland, OR, USA; Center for Biomedical Data Science, Oregon Health & Science University, Portland, OR, USA

**Keywords:** Pancreatic cancer, Single-cell sequencing, Spatial transcriptomics, Immunomodulatory therapies, Bioinformatics, Tumor heterogeneity

## Abstract

Pancreatic ductal adenocarcinoma (PDAC) is characterized by an immunosuppressive tumor microenvironment (TME) and poor prognosis. While major histocompatibility complex class II (MHC-II) expression is traditionally associated with professional antigen-presenting cells, its role in PDAC malignant cells remains underexplored. Herein, we utilized single-cell RNA sequencing (scRNA-seq), spatial transcriptomics, bulk RNA sequencing, multiplex immunohistochemistry (mIHC) and ex vivo studies in culture with both human and murine models to investigate the prognostic relevance of MHC-II expression in malignant PDAC cells. Elevated MHC-II expression in malignant cells was strongly associated with increased infiltration of CD4^+^ T and CD8^+^ T cells in human PDAC, and pronounced co-localization with plasma cells, indicative of an antigen-activated immune microenvironment. In the KPC mouse model of PDAC, pharmacologic induction of MHC-II expression by cobimetinib treatment in malignant epithelial cells significantly enhanced the therapeutic response to immune checkpoint blockade (ICB). These findings highlight the role of malignant cell-intrinsic MHC-II expression in promoting antigen presentation and fostering an anti-tumor immune microenvironment. Our results position MHC-II as a promising prognostic biomarker and therapeutic target in PDAC, paving the way for novel immunomodulatory strategies.

**Summary of highlights:** Single-cell and spatial transcriptomic analyses reveal that elevated MHC-II expression in malignant PDAC cells correlates with increased infiltration of CD4⁺ and CD8⁺ T cells.

Stimulating MHC-II expression in tumors effectively enhances immunotherapeutic responses to ICB in the PDAC KPC mouse model, including PDAC tumors previously resistant to therapeutic interventions.

MHC-II serves as a prognostic biomarker and a promising target for immunotherapy in PDAC.
