## Supplementary Table 2 for "Tumor-intrinsic MHC-II activation in pancreatic ductal adenocarcinoma enhances immune response and treatment efficacy"

### Sheet: Table S2
Supplementary Data 2. List of scRNA-seq Cohorts Used in This Study.
Data accession number	Number of cells	Number of samples	Sample type	Platform	Gender	CellSorting	Treatment	Jounal	Year	PMID	Doi	Title
GSE202051	326776	68	60 primary tumor samples; 6 normal samples; 2 organoid samples;	10x3'	NA	NA	29 Untreated, 26 received FOLFIRINOX, 7 received FOLFIRINOX and losartan, 2 received FOLFIRINOX and nivolumab and losartan, 2 ceceived FOLFIRINOX and Gy/cisplatin, 1 received FOLFIRINOX and nivolumab, 1 reveived Gy/cape, 1 reveived Gem/abraxane and Gy/cape	1. Nat Genet 2. Front Oncol	1. 2022 2. 2022	1. 35902743 2. 36185212	1. 10.1038/s41588-022-01134-8 2. 10.3389/fonc.2022.929950	1. Single-nucleus and spatial transcriptome profiling of pancreatic cancer identifies multicellular dynamics associated with neoadjuvant treatment 2. Treatment-associated remodeling of the pancreatic cancer endothelium at single-cell resolution
CRA001160	172148	35	24 primary tumor samples; 11 normal samples;	10x3'	19 female samples; 16 male samples	NA	NA	1. Cell Research 2. EBioMedicine 3. Science Advances 4. Nucleic Acids Research 5. BMC Cancer	1. 2019 2. 2021 3. 2022 4. 2021 5. 2023	1. 31273297 2. 33819739 3. 35319989 4. 33544846 5. 36864399	1. 10.1038/s41422-019-0195-y 2. 10.1016/j.ebiom.2021.103315 3. 10.1126/sciadv.abh4050 4. 10.1093/nar/gkab043 5. 10.1186/s12885-023-10675-y	1. Single-cell RNA-seq highlights intra-tumoral heterogeneity and malignant progression in pancreatic ductal adenocarcinoma 2. Single-cell RNA-seq reveals dynamic change in tumor microenvironment during pancreatic ductal adenocarcinoma malignant progression 3. Radiotherapy orchestrates natural killer cell dependent antitumor immune responses through CXCL8 4. SPOTlight: seeded NMF regression to de…
GSE199636	70015	16	12 organoid samples; 4 normal samples;	10x3'	NA	NA	NA	Nat Cell Biol	2023	37188763	10.1038/s41556-023-01150-8	Single nuclei multiomics of human stem cell-derived islets identifies deficiencies in lineage specification
GSE156405	69062	19	5 primary tumor samples; 3 metastasized tumor samples: 1 vaginal apex; 1 liver; 1 lung; 8 PBMC blood samples; 3 organoid samples: 1 vaginal apex; 2 liver;	10x3'	NA	NA	NA	Clin Cancer Res	2021	34426439	10.1158/1078-0432.CCR-20-3925	Elucidation of Tumor-Stromal Heterogeneity and the Ligand-Receptor Interactome by Single-Cell Transcriptomics in Real-world Pancreatic Cancer Biopsies
GSE197177	57137	8	3 primary tumor samples; 4 metastasized tumor samples: 4 liver; 1 adjacent normal sample;	10x3'	NA	NA	NA	Nat Commun	2023	37612267	10.1038/s41467-023-40727-7	Single cell transcriptomic analyses implicate an immunosuppressive tumor microenvironment in pancreatic cancer liver metastasis.
GSE212966	41901	9	6 primary tumor samples; 3 adjacent normal samples;	10x3'	NA	NA	NA	1. J Transl Med 2. Front Oncol	1. 2023 2. 2023	1. 36944944 2.37251940	1. 10.1186/s12967-023-04051-4 2. 10.3389/fonc.2023.1132424	1. Immune profiling and prognostic model of pancreatic cancer using quantitative pathology and single-cell RNA sequencing 2. Identification of a chemoresistance-related prognostic gene signature by comprehensive analysis and experimental validation in pancreatic cancer
GSE148073	39771	14	14 non-cancer samples: 9 normal; 5 type 1 diabetes samples	10x3'	NA	NA	NA	Nat Metab	2022	35228745	10.1038/s42255-022-00531-x	Single-cell multi-omics analysis of human pancreatic islets reveals novel cellular states in type 1 diabetes
GSE205049	38547	12	9 primary tumor samples; 3 adjacent normal samples;	10x3'	NA	CD45+	NA	Gastroenterology	2023	37263303	10.1053/j.gastro.2023.05.036	Spatially Resolved Multi-Omics Single-Cell Analyses Inform Mechanisms of Immune Dysfunction in Pancreatic Cancer
GSE214295	35300	6	3 primary tumor samples; 3 organoid samples;	10x3'	NA	NA	NA	NA	NA	NA	NA	NA
GSE202497	31349	5	5 organoid normal samples;	10x3'	NA	NA	NA	Dev Cell	2023	37040771	10.1016/j.devcel.2023.03.011	Understanding cell fate acquisition in stem-cell-derived pancreatic islets using single-cell multiome-inferred regulomes
GSE201256	28849	6	6 experimental treatment sample (non-cancer);	10x3'	NA	NA	NA	Cell Rep	2023	37200193	10.1016/j.celrep.2023.112529	Architecture of androgen receptor pathways amplifying glucagon-like peptide-1 insulinotropic action in male pancreatic β cells.
GSE217837	27912	6	6 normal samples;	10x3'	NA	NA	NA	Genome Med	2023	37127706	10.1186/s13073-023-01179-2	Single-nucleus RNA sequencing of human pancreatic islets identifies novel gene sets and distinguishes β-cell subpopulations with dynamic transcriptome profiles
GSE197064	19887	12	12 normal samples;	10x3'	NA	NA	NA	Cell Metab	2023	36513063	10.1016/j.cmet.2022.11.009	Single-cell transcriptomic and spatial landscapes of the developing human pancreas
GSE154778	17878	12	8 primary tumor samples; 4 metastasized tumor samples: 4 liver;	10x3'	3 female samples; 9 male samples	NA	NA	Genome Med	2020	32988401	10.1186/s13073-020-00776-9	Single-cell transcriptome analysis of tumor and stromal compartments of pancreatic ductal adenocarcinoma primary tumors and metastatic lesions
GSE211644	16393	18	18 primary tumor samples;	10x5'	7 female samples; 11 male samples	T cells	NA	Cancer Discov	2022	35849783	10.1158/2159-8290.CD-21-1248	Single-Cell Sequencing Reveals Trajectory of Tumor-Infiltrating Lymphocyte States in Pancreatic Cancer.
GSE231535	12729	2	2 primary tumor samples;	10x3'	1 female sample; 1 male sample	NA	NA	Nat Commun	2023	37633924	10.1038/s41467-023-40895-6	Coordinated single-cell tumor microenvironment dynamics reinforce pancreatic cancer subtype
GSE224941	10580	4	4 primary tumor samples;	10x3'	NA	NA	NA	1. Sci Immunol 2. Science	1. 2023 2. 2024	1. 37418548 2. 39236156	10.1126/sciimmunol.add4817 10.1126/science.adn9083	1. Restoring tumor immunogenicity with dendritic cell reprogramming 2. In vivo dendritic cell reprogramming for cancer immunotherapy
GSE202494	9274	2	2 normal samples;	10x3'	NA	NA	NA	Dev Cell	2023	37040771	10.1016/j.devcel.2023.03.011	Understanding cell fate acquisition in stem-cell-derived pancreatic islets using single-cell multiome-inferred regulomes
GSE233785	8652	4	4 organoid non-cancer samples;	10x3'	NA	NA	NA	iScience	2024	38433896	10.1016/j.isci.2024.109237	Activation of ductal progenitor-like cells from adult human pancreas requires extracellular matrix protein signaling
GSE136394	3379	1	1 primary tumor sample;	10x5'	NA	NA	NA	Cancer Immunol Res	2019	31484655	10.1158/2326-6066.CIR-19-0299	Single-Cell Transcriptome Analysis Reveals Gene Signatures Associated with T-cell Persistence Following Adoptive Cell Therapy
GSE212461	2979	2	2 primary tumor samples;	10x3'	NA	NA	NA	Cancer Cell	2022	36270275	10.1016/j.ccell.2022.09.015	Multiomic analysis reveals conservation of cancer-associated fibroblast phenotypes across species and tissue of origin.
GSE207393	1889	3	3 xenograft normal samples;	10x3'	NA	NA	NA	JCI Insight	2022	35819843	10.1172/jci.insight.153877	Single-nucleus RNA-Seq reveals singular gene signatures of human ductal cells during adaptation to insulin resistance
